# Symbiosis, Selection and Novelty: Freshwater Adaptation in the Unique Sponges of Lake Baikal

**DOI:** 10.1101/416230

**Authors:** Nathan J Kenny, Bruna Plese, Ana Riesgo, Valeria B. Itskovich

## Abstract

Freshwater sponges (Spongillida) are a unique lineage of demosponges that secondarily colonized lakes and rivers and are now found ubiquitously in these ecosystems. They developed specific adaptations to freshwater systems, including the ability to survive extreme thermal ranges, long-lasting dessication, anoxia, and resistance to a variety of pollutants. While spongillids have colonized all freshwater systems, the family Lubomirskiidae is endemic to Lake Baikal, and plays a range of key roles in this ecosystem. Our work compares the genomic content and microbiome of individuals of three species of the Lubomirskiidae, providing hypotheses for how molecular evolution has allowed them to adapt to their unique environments. We have sequenced deep (>92% of the metazoan ‘Benchmarking Universal Single-Copy Orthologs’ (BUSCO) set) transcriptomes from three species of Lubomirskiidae and a draft genome resource for *Lubomirskia baikalensis*. We note Baikal sponges contain unicellular algal and bacterial symbionts, as well as the dinoflagellate *Gyrodinium*. We investigated molecular evolution, gene duplication and novelty in freshwater sponges compared to marine lineages. Sixty one orthogroups have consilient evidence of positive selection. Transporters (e.g. *zinc transporter-2),* transcription factors (*aristaless-related homeobox*) and structural proteins (for example *actin-3*), alongside other genes, are under strong evolutionary pressure in freshwater, with duplication driving novelty across the Spongillida, but especially in the Lubomirskiidae. This addition to knowledge of freshwater sponge genetics provides a range of tools for understanding the molecular biology and, in the future, the ecology (for example, colonization and migration patterns) of these key species.
