## Supplementary File 2 for "Symbiosis, Selection and Novelty: Freshwater Adaptation in the Unique Sponges of Lake Baikal": A2hitannotdata.xlsx

### Sheet: Sheet1
## blobtools v1.0
## bam0=/home/nathan/Lubo_Blobplots/A2.bowtie2.bam
# name	colour	count_visible	count_visible_perc	span_visible	span_visible_perc	n50	gc_mean	gc_std	bam0_mean	bam0_std	bam0_read_map	bam0_read_map_p
all	None	27096	0.335	45145689	0.656	2301	0.47	0.045	0.7	6.8	240445	0.798
Porifera	#9e0142	14514	1	27021426	1	2481	0.48	0.043	0.7	3.7	140831	0.468
Chordata	#fee999	3708	1	5710516	1	2163	0.48	0.044	0.5	2.8	22193	0.074
Cnidaria	#a2d9a4	2842	1	4510373	1	2193	0.47	0.044	0.5	2	14373	0.048
Arthropoda	#e2514a	1140	1	1468267	1	1809	0.47	0.046	0.5	1.6	6428	0.021
Mollusca	#fca55d	836	1	1077301	1	1728	0.47	0.043	2.7	31.6	19414	0.064
Echinodermata	#47a0b3	695	1	961004	1	1983	0.47	0.043	1.2	12.8	9642	0.032
Hemichordata	#edf8a3	422	1	817013	1	2974	0.48	0.042	0.4	1.5	2546	0.008
other	#ffffff	2939	0.052	3579789	0.131	1846	0.47	0.055	0.7	4.7	25018	0.083
Elusimicrobia	None	1	1	225	1	225	0.44	0	0.1	0	0	0
Verrucomicrobia	None	11	1	22056	1	7259	0.48	0.077	0.1	0.1	10	0
Chlamydiae	None	9	1	19417	1	9999	0.46	0.041	0.4	0.7	62	0
Candidatus Edwardsbacteria	None	1	1	442	1	442	0.46	0	0.1	0	0	0
Candidatus Moranbacteria	None	1	1	276	1	276	0.33	0	0.1	0	0	0
Priapulida	None	122	1	296821	1	7611	0.48	0.049	0.3	0.6	453	0.002
Ascomycota	None	71	1	61366	1	1181	0.46	0.047	0.6	1.3	457	0.002
Actinobacteria	None	47	1	29794	1	1193	0.51	0.061	0.5	1.5	302	0.001
Brachiopoda	None	424	1	792199	1	2353	0.48	0.039	0.7	4.2	4198	0.014
Nitrospinae	None	1	1	206	1	206	0.4	0	0.5	0	1	0
Candidatus Kaiserbacteria	None	3	1	3932	1	1418	0.5	0.0038	0.2	0.1	4	0
no-hit	None	0	0	0	0	0	0	0	0	0	0	0
Candidatus Bathyarchaeota	None	1	1	1696	1	1696	0.51	0	0.1	0	0	0
Bacillariophyta	None	14	1	6865	1	443	0.45	0.02	0.2	0.3	24	0
Streptophyta	None	119	1	101500	1	1141	0.47	0.055	1.1	5.3	979	0.003
Phaeophyceae	None	2	1	1734	1	868	0.44	0.00055	0.1	0	0	0
undef	None	22	1	15518	1	1043	0.48	0.047	0.6	1	93	0
Apicomplexa	None	5	1	1721	1	504	0.47	0.045	1.9	3.5	54	0
Cryptomycota	None	7	1	9761	1	1496	0.42	0.071	0.2	0.1	24	0
Chloroflexi	None	7	1	6008	1	977	0.45	0.039	0.5	0.7	14	0
Chytridiomycota	None	25	1	28549	1	1495	0.44	0.043	4.1	11.2	949	0.003
Rotifera	None	3	1	2368	1	636	0.49	0.063	0.2	0.1	2	0
Candidatus Tectomicrobia	None	157	1	122899	1	1145	0.47	0.051	0.6	3	480	0.002
Viruses-undef	None	14	1	8136	1	875	0.52	0.025	0.1	0.1	6	0
Deinococcus-Thermus	None	2	1	1885	1	1601	0.49	0.047	0.8	0.7	24	0
Proteobacteria	None	392	1	314642	1	1275	0.48	0.058	0.6	3.1	3457	0.011
Tenericutes	None	1	1	468	1	468	0.5	0	0.3	0	2	0
Chromerida	None	25	1	23064	1	1036	0.46	0.041	0.2	0.2	37	0
Eukaryota-undef	None	427	1	650708	1	2248	0.47	0.051	0.7	3.1	7495	0.025
Spirochaetes	None	4	1	3028	1	896	0.35	0.1	0.1	0.1	2	0
Eustigmatophyceae	None	2	1	1773	1	971	0.5	0.0012	0.8	0.7	14	0
Firmicutes	None	75	1	67480	1	1571	0.47	0.058	0.7	2.7	350	0.001
Bacteria-undef	None	21	1	11786	1	670	0.45	0.081	0.2	0.3	23	0
Candidatus Aminicenantes	None	2	1	5397	1	2709	0.6	0.00045	0.1	0	2	0
Planctomycetes	None	16	1	19823	1	1471	0.48	0.034	1.6	3.9	184	0.001
Zoopagomycota	None	15	1	8462	1	775	0.46	0.067	0.2	0.1	10	0
Mucoromycota	None	43	1	49846	1	1606	0.45	0.051	0.2	0.4	59	0
Candidatus Zambryskibacteria	None	1	1	220	1	220	0.51	0	0.1	0	0	0
Basidiomycota	None	43	1	52322	1	1758	0.44	0.052	1.5	4.8	515	0.002
candidate division Zixibacteria	None	1	1	283	1	283	0.5	0	0.1	0	0	0
Platyhelminthes	None	103	1	88756	1	902	0.47	0.041	1	3	846	0.003
Candidatus Kryptonia	None	1	1	291	1	291	0.33	0	0.1	0	0	0
Orthonectida	None	1	1	469	1	469	0.53	0	0.4	0	2	0
Ignavibacteriae	None	2	1	8133	1	4098	0.47	0.00055	0.5	0	43	0
Microsporidia	None	2	1	436	1	218	0.56	0.0046	1.1	0.2	5	0
Placozoa	None	112	1	132976	1	1626	0.47	0.044	0.4	0.7	455	0.002
Onychophora	None	2	1	1602	1	1010	0.45	0.0023	0.4	0.1	7	0
Annelida	None	114	1	125676	1	1453	0.48	0.045	3.1	16.8	1622	0.005
Nematoda	None	237	1	273684	1	1924	0.47	0.034	0.5	3.8	639	0.002
Gemmatimonadetes	None	1	1	1704	1	1704	0.5	0	0.3	0	6	0
Bacteroidetes	None	109	1	76169	1	1253	0.38	0.089	0.2	0.3	170	0.001
Blastocladiomycota	None	3	1	3059	1	1299	0.51	0.036	0.1	0	4	0
Candidatus Jorgensenbacteria	None	1	1	231	1	231	0.48	0	0.1	0	0	0
Nitrospirae	None	6	1	2021	1	233	0.42	0.041	0.6	0.5	8	0
Cyanobacteria	None	45	1	76191	1	2037	0.46	0.053	0.5	1.7	269	0.001
Balneolaeota	None	1	1	699	1	699	0.47	0	1.2	0	8	0
Candidatus Giovannonibacteria	None	1	1	310	1	310	0.43	0	0.1	0	0	0
Thermotogae	None	4	1	5271	1	1727	0.48	0.043	0.4	0.3	16	0
Acidobacteria	None	2	1	987	1	638	0.44	0.013	0.3	0.2	4	0
Chlorophyta	None	21	1	11736	1	967	0.52	0.073	0.2	0.5	26	0
Candidatus Omnitrophica	None	1	1	1412	1	1412	0.5	0	0.5	0	7	0
Candidatus Melainabacteria	None	1	1	1083	1	1083	0.47	0	0.2	0	2	0
Candidatus Woesebacteria	None	2	1	1145	1	696	0.47	0.0022	0.1	0	0	0
Euryarchaeota	None	4	1	2169	1	525	0.47	0.071	0.1	0	0	0
Tardigrada	None	26	1	18903	1	971	0.47	0.045	2.1	6.1	593	0.002

### Sheet: Sheet2
# name	colour	count_visible	count_visible_perc	span_visible	span_visible_perc	n50	gc_mean	gc_std	bam0_mean	bam0_std	bam0_read_map	bam0_read_map_p
Eukaryota-undef	None	427	1	650708	1	2248	0.47	0.051	0.7	3.1	7495	0.025
Brachiopoda	None	424	1	792199	1	2353	0.48	0.039	0.7	4.2	4198	0.014
Proteobacteria	None	392	1	314642	1	1275	0.48	0.058	0.6	3.1	3457	0.011
Nematoda	None	237	1	273684	1	1924	0.47	0.034	0.5	3.8	639	0.002
Candidatus Tectomicrobia	None	157	1	122899	1	1145	0.47	0.051	0.6	3	480	0.002
Priapulida	None	122	1	296821	1	7611	0.48	0.049	0.3	0.6	453	0.002
Streptophyta	None	119	1	101500	1	1141	0.47	0.055	1.1	5.3	979	0.003
Annelida	None	114	1	125676	1	1453	0.48	0.045	3.1	16.8	1622	0.005
Placozoa	None	112	1	132976	1	1626	0.47	0.044	0.4	0.7	455	0.002
Bacteroidetes	None	109	1	76169	1	1253	0.38	0.089	0.2	0.3	170	0.001
Platyhelminthes	None	103	1	88756	1	902	0.47	0.041	1	3	846	0.003
Firmicutes	None	75	1	67480	1	1571	0.47	0.058	0.7	2.7	350	0.001
Ascomycota	None	71	1	61366	1	1181	0.46	0.047	0.6	1.3	457	0.002
Actinobacteria	None	47	1	29794	1	1193	0.51	0.061	0.5	1.5	302	0.001
Cyanobacteria	None	45	1	76191	1	2037	0.46	0.053	0.5	1.7	269	0.001
Mucoromycota	None	43	1	49846	1	1606	0.45	0.051	0.2	0.4	59	0
Basidiomycota	None	43	1	52322	1	1758	0.44	0.052	1.5	4.8	515	0.002
Tardigrada	None	26	1	18903	1	971	0.47	0.045	2.1	6.1	593	0.002
Chytridiomycota	None	25	1	28549	1	1495	0.44	0.043	4.1	11.2	949	0.003
Chromerida	None	25	1	23064	1	1036	0.46	0.041	0.2	0.2	37	0
undef	None	22	1	15518	1	1043	0.48	0.047	0.6	1	93	0
Bacteria-undef	None	21	1	11786	1	670	0.45	0.081	0.2	0.3	23	0
Chlorophyta	None	21	1	11736	1	967	0.52	0.073	0.2	0.5	26	0
Planctomycetes	None	16	1	19823	1	1471	0.48	0.034	1.6	3.9	184	0.001
Zoopagomycota	None	15	1	8462	1	775	0.46	0.067	0.2	0.1	10	0
Bacillariophyta	None	14	1	6865	1	443	0.45	0.02	0.2	0.3	24	0
Viruses-undef	None	14	1	8136	1	875	0.52	0.025	0.1	0.1	6	0
Verrucomicrobia	None	11	1	22056	1	7259	0.48	0.077	0.1	0.1	10	0
Chlamydiae	None	9	1	19417	1	9999	0.46	0.041	0.4	0.7	62	0
Cryptomycota	None	7	1	9761	1	1496	0.42	0.071	0.2	0.1	24	0
Chloroflexi	None	7	1	6008	1	977	0.45	0.039	0.5	0.7	14	0
Nitrospirae	None	6	1	2021	1	233	0.42	0.041	0.6	0.5	8	0
Apicomplexa	None	5	1	1721	1	504	0.47	0.045	1.9	3.5	54	0
Spirochaetes	None	4	1	3028	1	896	0.35	0.1	0.1	0.1	2	0
Thermotogae	None	4	1	5271	1	1727	0.48	0.043	0.4	0.3	16	0
Euryarchaeota	None	4	1	2169	1	525	0.47	0.071	0.1	0	0	0
Candidatus Kaiserbacteria	None	3	1	3932	1	1418	0.5	0.0038	0.2	0.1	4	0
Rotifera	None	3	1	2368	1	636	0.49	0.063	0.2	0.1	2	0
Blastocladiomycota	None	3	1	3059	1	1299	0.51	0.036	0.1	0	4	0
Phaeophyceae	None	2	1	1734	1	868	0.44	0.00055	0.1	0	0	0
Deinococcus-Thermus	None	2	1	1885	1	1601	0.49	0.047	0.8	0.7	24	0
Eustigmatophyceae	None	2	1	1773	1	971	0.5	0.0012	0.8	0.7	14	0
Candidatus Aminicenantes	None	2	1	5397	1	2709	0.6	0.00045	0.1	0	2	0
Ignavibacteriae	None	2	1	8133	1	4098	0.47	0.00055	0.5	0	43	0
Microsporidia	None	2	1	436	1	218	0.56	0.0046	1.1	0.2	5	0
Onychophora	None	2	1	1602	1	1010	0.45	0.0023	0.4	0.1	7	0
Acidobacteria	None	2	1	987	1	638	0.44	0.013	0.3	0.2	4	0
Candidatus Woesebacteria	None	2	1	1145	1	696	0.47	0.0022	0.1	0	0	0
Elusimicrobia	None	1	1	225	1	225	0.44	0	0.1	0	0	0
Candidatus Edwardsbacteria	None	1	1	442	1	442	0.46	0	0.1	0	0	0
Candidatus Moranbacteria	None	1	1	276	1	276	0.33	0	0.1	0	0	0
Nitrospinae	None	1	1	206	1	206	0.4	0	0.5	0	1	0
Candidatus Bathyarchaeota	None	1	1	1696	1	1696	0.51	0	0.1	0	0	0
Tenericutes	None	1	1	468	1	468	0.5	0	0.3	0	2	0
Candidatus Zambryskibacteria	None	1	1	220	1	220	0.51	0	0.1	0	0	0
candidate division Zixibacteria	None	1	1	283	1	283	0.5	0	0.1	0	0	0
Candidatus Kryptonia	None	1	1	291	1	291	0.33	0	0.1	0	0	0
Orthonectida	None	1	1	469	1	469	0.53	0	0.4	0	2	0
Gemmatimonadetes	None	1	1	1704	1	1704	0.5	0	0.3	0	6	0
Candidatus Jorgensenbacteria	None	1	1	231	1	231	0.48	0	0.1	0	0	0
Balneolaeota	None	1	1	699	1	699	0.47	0	1.2	0	8	0
Candidatus Giovannonibacteria	None	1	1	310	1	310	0.43	0	0.1	0	0	0
Candidatus Omnitrophica	None	1	1	1412	1	1412	0.5	0	0.5	0	7	0
Candidatus Melainabacteria	None	1	1	1083	1	1083	0.47	0	0.2	0	2	0
no-hit	None	0	0	0	0	0	0	0	0	0	0	0
