## Supplementary File 2 for "Symbiosis, Selection and Novelty: Freshwater Adaptation in the Unique Sponges of Lake Baikal": a8hitannotdata.xlsx

### Sheet: Sheet1
## blobtools v1.0
## bam0=/home/nathan/Lubo_Blobplots/A8.bowtie2.bam
# name	colour	count_visible	count_visible_perc	span_visible	span_visible_perc	n50	gc_mean	gc_std	bam0_mean	bam0_std	bam0_read_map	bam0_read_map_p
all	None	33386	0.407	49479061	0.707	2148	0.48	0.054	113.9	1988.2	51114686	0.794
Porifera	#9e0142	17473	1	30484518	1	2336	0.48	0.044	104.4	586.8	26043692	0.404
Chordata	#fee999	3716	1	5514378	1	2036	0.48	0.044	97.4	637.4	4342775	0.067
Cnidaria	#a2d9a4	3282	1	4820655	1	1996	0.47	0.044	91.8	1313.7	3515032	0.055
Arthropoda	#e2514a	1364	1	1445991	1	1656	0.48	0.052	74.2	321.9	1188323	0.018
Mollusca	#fca55d	986	1	1303148	1	1825	0.47	0.044	607.6	10514.3	4678880	0.073
Echinodermata	#47a0b3	706	1	919775	1	1860	0.47	0.046	174.2	1706.8	1524093	0.024
Brachiopoda	#edf8a3	441	1	808536	1	2348	0.48	0.036	88.6	499.5	534195	0.008
other	#ffffff	5418	0.1	4182060	0.169	1354	0.51	0.081	83.5	1154.6	9287696	0.144
Elusimicrobia	None	1	1	216	1	216	0.41	0	49.5	0	125	0
Verrucomicrobia	None	13	1	13328	1	976	0.5	0.057	34.8	38.7	6606	0
Tardigrada	None	30	1	26660	1	1281	0.47	0.031	194.5	565.7	99705	0.002
Aquificae	None	1	1	425	1	425	0.42	0	4	0	18	0
Priapulida	None	146	1	174598	1	1897	0.47	0.046	38.4	99.7	73030	0.001
Ascomycota	None	70	1	57115	1	1507	0.45	0.06	67.2	155	34490	0.001
Actinobacteria	None	1589	1	488813	1	297	0.59	0.042	5.7	47.9	52831	0.001
Chlorobi	None	1	1	679	1	679	0.46	0	88.8	0	626	0
Candidatus Aerophobetes	None	1	1	1345	1	1345	0.47	0	9.4	0	129	0
Candidatus Kaiserbacteria	None	1	1	1353	1	1353	0.51	0	75.9	0	1055	0
no-hit	None	0	0	0	0	0	0	0	0	0	0	0
Onychophora	None	2	1	1934	1	1075	0.45	0.0062	52.1	7.3	1288	0
Eustigmatophyceae	None	3	1	1408	1	856	0.56	0.062	7.5	3.5	116	0
Bacillariophyta	None	23	1	11971	1	504	0.45	0.033	18.7	31.4	4175	0
Streptophyta	None	204	1	142424	1	1053	0.5	0.084	81.5	399.3	123548	0.002
Rotifera	None	6	1	2447	1	591	0.54	0.057	12.1	16.2	444	0
undef	None	66	1	27713	1	498	0.44	0.044	50.6	134.3	20777	0
Entoprocta	None	1	1	203	1	203	0.49	0	3	0	6	0
Apicomplexa	None	18	1	6728	1	368	0.42	0.049	5.7	5.9	509	0
Cryptomycota	None	5	1	1683	1	301	0.47	0.037	5.3	2.1	106	0
Chloroflexi	None	5	1	3283	1	889	0.45	0.046	11.7	7.3	379	0
Chytridiomycota	None	31	1	27603	1	1351	0.43	0.057	110	327.5	38324	0.001
Ignavibacteriae	None	1	1	446	1	446	0.38	0	7.1	0	32	0
Phaeophyceae	None	8	1	8251	1	1286	0.49	0.013	198.5	507	14221	0
Candidatus Tectomicrobia	None	191	1	139470	1	1167	0.48	0.05	36	139.3	44546	0.001
Hemichordata	None	445	1	799646	1	2353	0.47	0.041	57.4	205.3	399534	0.006
Viruses-undef	None	14	1	12580	1	909	0.47	0.054	94.1	142.1	9790	0
Deinococcus-Thermus	None	3	1	1751	1	576	0.49	0.044	510.1	706.8	9417	0
Proteobacteria	None	545	1	376438	1	1087	0.48	0.064	163.5	948.7	997801	0.015
Tenericutes	None	2	1	499	1	285	0.43	0.095	15.9	14	98	0
Chromerida	None	24	1	22428	1	1368	0.45	0.047	197.7	911	94833	0.001
Eukaryota-undef	None	771	1	725067	1	1574	0.47	0.071	167	2720.6	6148047	0.095
Candidatus Bathyarchaeota	None	1	1	1717	1	1717	0.52	0	10.3	0	186	0
Firmicutes	None	105	1	68786	1	938	0.47	0.063	157	1103.9	124878	0.002
Bacteria-undef	None	57	1	29750	1	513	0.48	0.067	31.5	63.7	13736	0
Candidatus Aminicenantes	None	1	1	2486	1	2486	0.6	0	25.5	0	682	0
Planctomycetes	None	8	1	9456	1	1298	0.49	0.021	208.5	469.5	23699	0
Zoopagomycota	None	4	1	1860	1	474	0.45	0.031	20.8	30.5	710	0
Mucoromycota	None	46	1	39918	1	1126	0.46	0.068	50.8	91.7	18769	0
Candidatus Nealsonbacteria	None	1	1	269	1	269	0.46	0	2.7	0	8	0
Basidiomycota	None	61	1	82260	1	1611	0.44	0.041	180.2	672.9	83662	0.001
Fusobacteria	None	2	1	964	1	572	0.53	0.1	28.3	25.8	283	0
Platyhelminthes	None	72	1	73016	1	1539	0.47	0.045	218.1	883.3	138547	0.002
Candidatus Kryptonia	None	1	1	653	1	653	0.52	0	6.8	0	50	0
Chlamydiae	None	10	1	9637	1	1618	0.45	0.047	265.9	554.6	49705	0.001
Euglenida	None	1	1	261	1	261	0.66	0	3.7	0	11	0
Microsporidia	None	4	1	1165	1	311	0.47	0.029	3.6	0.5	49	0
Placozoa	None	153	1	230207	1	2181	0.48	0.035	54.4	113.6	84771	0.001
Candidatus Atribacteria	None	1	1	1894	1	1894	0.43	0	114.1	0	2190	0
Annelida	None	118	1	119403	1	1361	0.47	0.049	430.9	2223	213261	0.003
Nematoda	None	216	1	215695	1	1613	0.47	0.045	77.8	537.7	122142	0.002
Gemmatimonadetes	None	1	1	1681	1	1681	0.51	0	46.2	0	797	0
Bacteroidetes	None	71	1	55968	1	1201	0.45	0.076	76.6	281.6	79447	0.001
Blastocladiomycota	None	5	1	2285	1	551	0.45	0.032	43.6	28.2	968	0
Candidatus Parcubacteria	None	3	1	1255	1	727	0.48	0.013	3.6	1	54	0
Armatimonadetes	None	4	1	8008	1	2004	0.45	0.0015	11.1	0.6	916	0
Cyanobacteria	None	38	1	58785	1	2099	0.46	0.067	174.6	616.8	133282	0.002
Xenacoelomorpha	None	1	1	403	1	403	0.5	0	89.7	0	411	0
Thermotogae	None	4	1	3967	1	1071	0.51	0.039	20.2	8.3	914	0
Acidobacteria	None	3	1	2385	1	775	0.43	0.047	27.4	22.1	617	0
Chlorophyta	None	189	1	69683	1	364	0.61	0.079	11.4	59.1	13361	0
Candidatus Omnitrophica	None	3	1	3936	1	1130	0.5	0.0039	22	20.5	1099	0
Thaumarchaeota	None	2	1	821	1	581	0.45	0.058	22.8	15.7	255	0
Nitrospirae	None	3	1	692	1	223	0.4	0.0041	7.3	1.4	59	0
Candidatus Woesebacteria	None	2	1	905	1	543	0.48	0.0037	6.4	0.3	68	0
Euryarchaeota	None	5	1	3037	1	833	0.46	0.049	35.3	56.4	1488	0
Candidatus Terrybacteria	None	1	1	347	1	347	0.53	0	3.9	0	15	0

### Sheet: Sheet2
# name	colour	count_visible	count_visible_perc	span_visible	span_visible_perc	n50	gc_mean	gc_std	bam0_mean	bam0_std	bam0_read_map	bam0_read_map_p
Actinobacteria	None	1589	1	488813	1	297	0.59	0.042	5.7	47.9	52831	0.001
Eukaryota-undef	None	771	1	725067	1	1574	0.47	0.071	167	2720.6	6148047	0.095
Proteobacteria	None	545	1	376438	1	1087	0.48	0.064	163.5	948.7	997801	0.015
Hemichordata	None	445	1	799646	1	2353	0.47	0.041	57.4	205.3	399534	0.006
Nematoda	None	216	1	215695	1	1613	0.47	0.045	77.8	537.7	122142	0.002
Streptophyta	None	204	1	142424	1	1053	0.5	0.084	81.5	399.3	123548	0.002
Candidatus Tectomicrobia	None	191	1	139470	1	1167	0.48	0.05	36	139.3	44546	0.001
Chlorophyta	None	189	1	69683	1	364	0.61	0.079	11.4	59.1	13361	0
Placozoa	None	153	1	230207	1	2181	0.48	0.035	54.4	113.6	84771	0.001
Priapulida	None	146	1	174598	1	1897	0.47	0.046	38.4	99.7	73030	0.001
Annelida	None	118	1	119403	1	1361	0.47	0.049	430.9	2223	213261	0.003
Firmicutes	None	105	1	68786	1	938	0.47	0.063	157	1103.9	124878	0.002
Platyhelminthes	None	72	1	73016	1	1539	0.47	0.045	218.1	883.3	138547	0.002
Bacteroidetes	None	71	1	55968	1	1201	0.45	0.076	76.6	281.6	79447	0.001
Ascomycota	None	70	1	57115	1	1507	0.45	0.06	67.2	155	34490	0.001
undef	None	66	1	27713	1	498	0.44	0.044	50.6	134.3	20777	0
Basidiomycota	None	61	1	82260	1	1611	0.44	0.041	180.2	672.9	83662	0.001
Bacteria-undef	None	57	1	29750	1	513	0.48	0.067	31.5	63.7	13736	0
Mucoromycota	None	46	1	39918	1	1126	0.46	0.068	50.8	91.7	18769	0
Cyanobacteria	None	38	1	58785	1	2099	0.46	0.067	174.6	616.8	133282	0.002
Chytridiomycota	None	31	1	27603	1	1351	0.43	0.057	110	327.5	38324	0.001
Tardigrada	None	30	1	26660	1	1281	0.47	0.031	194.5	565.7	99705	0.002
Chromerida	None	24	1	22428	1	1368	0.45	0.047	197.7	911	94833	0.001
Bacillariophyta	None	23	1	11971	1	504	0.45	0.033	18.7	31.4	4175	0
Apicomplexa	None	18	1	6728	1	368	0.42	0.049	5.7	5.9	509	0
Viruses-undef	None	14	1	12580	1	909	0.47	0.054	94.1	142.1	9790	0
Verrucomicrobia	None	13	1	13328	1	976	0.5	0.057	34.8	38.7	6606	0
Chlamydiae	None	10	1	9637	1	1618	0.45	0.047	265.9	554.6	49705	0.001
Phaeophyceae	None	8	1	8251	1	1286	0.49	0.013	198.5	507	14221	0
Planctomycetes	None	8	1	9456	1	1298	0.49	0.021	208.5	469.5	23699	0
Rotifera	None	6	1	2447	1	591	0.54	0.057	12.1	16.2	444	0
Cryptomycota	None	5	1	1683	1	301	0.47	0.037	5.3	2.1	106	0
Chloroflexi	None	5	1	3283	1	889	0.45	0.046	11.7	7.3	379	0
Blastocladiomycota	None	5	1	2285	1	551	0.45	0.032	43.6	28.2	968	0
Euryarchaeota	None	5	1	3037	1	833	0.46	0.049	35.3	56.4	1488	0
Zoopagomycota	None	4	1	1860	1	474	0.45	0.031	20.8	30.5	710	0
Microsporidia	None	4	1	1165	1	311	0.47	0.029	3.6	0.5	49	0
Armatimonadetes	None	4	1	8008	1	2004	0.45	0.0015	11.1	0.6	916	0
Thermotogae	None	4	1	3967	1	1071	0.51	0.039	20.2	8.3	914	0
Eustigmatophyceae	None	3	1	1408	1	856	0.56	0.062	7.5	3.5	116	0
Deinococcus-Thermus	None	3	1	1751	1	576	0.49	0.044	510.1	706.8	9417	0
Candidatus Parcubacteria	None	3	1	1255	1	727	0.48	0.013	3.6	1	54	0
Acidobacteria	None	3	1	2385	1	775	0.43	0.047	27.4	22.1	617	0
Candidatus Omnitrophica	None	3	1	3936	1	1130	0.5	0.0039	22	20.5	1099	0
Nitrospirae	None	3	1	692	1	223	0.4	0.0041	7.3	1.4	59	0
Onychophora	None	2	1	1934	1	1075	0.45	0.0062	52.1	7.3	1288	0
Tenericutes	None	2	1	499	1	285	0.43	0.095	15.9	14	98	0
Fusobacteria	None	2	1	964	1	572	0.53	0.1	28.3	25.8	283	0
Thaumarchaeota	None	2	1	821	1	581	0.45	0.058	22.8	15.7	255	0
Candidatus Woesebacteria	None	2	1	905	1	543	0.48	0.0037	6.4	0.3	68	0
Elusimicrobia	None	1	1	216	1	216	0.41	0	49.5	0	125	0
Aquificae	None	1	1	425	1	425	0.42	0	4	0	18	0
Chlorobi	None	1	1	679	1	679	0.46	0	88.8	0	626	0
Candidatus Aerophobetes	None	1	1	1345	1	1345	0.47	0	9.4	0	129	0
Candidatus Kaiserbacteria	None	1	1	1353	1	1353	0.51	0	75.9	0	1055	0
Entoprocta	None	1	1	203	1	203	0.49	0	3	0	6	0
Ignavibacteriae	None	1	1	446	1	446	0.38	0	7.1	0	32	0
Candidatus Bathyarchaeota	None	1	1	1717	1	1717	0.52	0	10.3	0	186	0
Candidatus Aminicenantes	None	1	1	2486	1	2486	0.6	0	25.5	0	682	0
Candidatus Nealsonbacteria	None	1	1	269	1	269	0.46	0	2.7	0	8	0
Candidatus Kryptonia	None	1	1	653	1	653	0.52	0	6.8	0	50	0
Euglenida	None	1	1	261	1	261	0.66	0	3.7	0	11	0
Candidatus Atribacteria	None	1	1	1894	1	1894	0.43	0	114.1	0	2190	0
Gemmatimonadetes	None	1	1	1681	1	1681	0.51	0	46.2	0	797	0
Xenacoelomorpha	None	1	1	403	1	403	0.5	0	89.7	0	411	0
Candidatus Terrybacteria	None	1	1	347	1	347	0.53	0	3.9	0	15	0
no-hit	None	0	0	0	0	0	0	0	0	0	0	0
