## Supplementary File 2 for "Symbiosis, Selection and Novelty: Freshwater Adaptation in the Unique Sponges of Lake Baikal": A10hitannotdata.xlsx

### Sheet: Sheet1
## blobtools v1.0
## bam0=/home/nathan/Lubo_Blobplots/A10.bowtie2.bam
# name	colour	count_visible	count_visible_perc	span_visible	span_visible_perc	n50	gc_mean	gc_std	bam0_mean	bam0_std	bam0_read_map	bam0_read_map_p
all	None	31193	0.334	53385376	0.673	2411	0.47	0.045	172	1836.8	75789984	0.758
Porifera	#9e0142	17840	1	33589489	1	2569	0.48	0.045	164	1003.8	46998399	0.47
Chordata	#fee999	3658	1	5844250	1	2140	0.48	0.043	167.5	1522.2	7918889	0.079
Cnidaria	#edf8a3	3133	1	5232027	1	2314	0.47	0.044	120	776.9	5417506	0.054
Arthropoda	#e2514a	1265	1	1722896	1	1968	0.47	0.044	118.4	399.3	1719578	0.017
Mollusca	#fca55d	925	1	1215470	1	1827	0.47	0.047	564	8687.6	4681047	0.047
Echinodermata	#47a0b3	759	1	1128122	1	2425	0.48	0.042	174.1	1230.6	1488657	0.015
Eukaryota-undef	#a2d9a4	642	1	966784	1	2416	0.47	0.047	186.1	1237.9	2236713	0.022
other	#ffffff	2971	0.046	3686338	0.124	1935	0.47	0.049	178	1242.9	5329195	0.053
Elusimicrobia	None	1	1	334	1	334	0.46	0	3.3	0	11	0
Verrucomicrobia	None	16	1	83039	1	7270	0.46	0.043	57.7	94.4	15760	0
Chlamydiae	None	8	1	29262	1	10037	0.48	0.037	423.1	611.2	66865	0.001
Chaetognatha	None	3	1	609	1	203	0.41	0.0024	26.7	14.3	195	0
Priapulida	None	120	1	127908	1	1678	0.47	0.05	63.2	129.5	100211	0.001
Ascomycota	None	91	1	72628	1	1354	0.45	0.043	74.2	175.2	48229	0
Actinobacteria	None	56	1	36019	1	829	0.52	0.054	90.4	165.2	36433	0
Chlorobi	None	1	1	3294	1	3294	0.42	0	15	0	501	0
Brachiopoda	None	413	1	722192	1	2140	0.48	0.037	161.1	738.9	929675	0.009
Candidatus Kaiserbacteria	None	2	1	2863	1	1461	0.51	0.0015	52.8	2.3	1537	0
Candidatus Bathyarchaeota	None	2	1	3483	1	1833	0.52	0.0022	8.5	0.2	319	0
Deferribacteres	None	1	1	1483	1	1483	0.52	0	10.4	0	164	0
Bacillariophyta	None	24	1	15493	1	870	0.44	0.033	25.9	34.6	6317	0
Streptophyta	None	124	1	85519	1	918	0.46	0.054	145.9	545	153648	0.002
Rotifera	None	2	1	1028	1	596	0.51	0.038	11.5	6.3	134	0
undef	None	26	1	17066	1	1084	0.47	0.052	158.2	433.7	29231	0
Apicomplexa	None	5	1	4961	1	1734	0.45	0.023	21.1	16.5	1036	0
Cryptomycota	None	4	1	2529	1	688	0.52	0.049	124.8	195.9	2886	0
Chloroflexi	None	11	1	6668	1	928	0.47	0.07	34.8	39.4	1852	0
Chytridiomycota	None	28	1	28039	1	1628	0.47	0.043	63.5	105	12685	0
Phaeophyceae	None	12	1	10395	1	1238	0.48	0.04	161.6	516.5	17903	0
Candidatus Tectomicrobia	None	203	1	146656	1	1121	0.47	0.051	26.7	94	34573	0
Hemichordata	None	450	1	824248	1	2452	0.48	0.044	115.2	476.4	863527	0.009
Viruses-undef	None	10	1	8371	1	912	0.48	0.068	146.1	305.8	8977	0
Deinococcus-Thermus	None	2	1	1871	1	1609	0.5	0.056	307.2	303.3	10079	0
Proteobacteria	None	407	1	397673	1	1537	0.47	0.059	254.2	989.8	1131703	0.011
Tenericutes	None	1	1	458	1	458	0.49	0	11.2	0	55	0
Chromerida	None	23	1	17447	1	1025	0.45	0.025	8.4	4.9	1857	0
Spirochaetes	None	1	1	268	1	268	0.38	0	7.2	0	20	0
Nemertea	None	4	1	808	1	202	0.42	0.006	24.4	8.8	234	0
Candidatus Aminicenantes	None	1	1	2532	1	2532	0.6	0	93.8	0	2518	0
Eustigmatophyceae	None	2	1	1070	1	853	0.48	0.016	35.3	4.8	376	0
Firmicutes	None	52	1	63029	1	2864	0.47	0.052	739.6	3423.5	249045	0.002
Bacteria-undef	None	25	1	19579	1	1861	0.47	0.061	22	55.6	4606	0
Thaumarchaeota	None	2	1	5208	1	2610	0.44	0.0001	171.3	7.8	9107	0
Planctomycetes	None	6	1	7192	1	1466	0.47	0.016	55.8	59.2	5785	0
Zoopagomycota	None	10	1	8554	1	2664	0.44	0.068	14.2	23.9	1566	0
Mucoromycota	None	42	1	52293	1	1694	0.44	0.051	154.9	655.6	34740	0
Basidiomycota	None	24	1	25525	1	1757	0.45	0.033	150.5	429	41667	0
Platyhelminthes	None	57	1	54027	1	1217	0.46	0.053	678.4	3306.1	284910	0.003
no-hit	None	0	0	0	0	0	0	0	0	0	0	0
Ignavibacteriae	None	2	1	11118	1	7127	0.44	0.031	225.1	214.1	18733	0
Microsporidia	None	2	1	748	1	523	0.45	0.02	60.8	54.6	343	0
Placozoa	None	136	1	134767	1	1328	0.47	0.039	103.9	186.3	157254	0.002
Candidatus Atribacteria	None	1	1	1781	1	1781	0.43	0	58	0	1049	0
Onychophora	None	1	1	1013	1	1013	0.45	0	128.7	0	1330	0
Annelida	None	148	1	206012	1	1982	0.47	0.049	532.6	3682	391947	0.004
Nematoda	None	271	1	281028	1	1626	0.46	0.038	145.2	1188.5	291253	0.003
Gemmatimonadetes	None	1	1	1691	1	1691	0.51	0	70.7	0	1239	0
Bacteroidetes	None	48	1	60359	1	2186	0.47	0.058	133.2	471.1	76292	0.001
Blastocladiomycota	None	4	1	3600	1	1171	0.45	0.014	101.9	84.5	4299	0
Armatimonadetes	None	2	1	8481	1	4317	0.46	0.00045	89.7	2.6	7837	0
Cyanobacteria	None	23	1	36564	1	2076	0.46	0.063	236.7	907.7	114419	0.001
Thermotogae	None	1	1	1359	1	1359	0.51	0	60.4	0	836	0
Acidobacteria	None	7	1	4089	1	1134	0.42	0.039	37.1	27.8	1284	0
Chlorophyta	None	14	1	12634	1	1051	0.48	0.041	61.1	77.3	7814	0
Candidatus Omnitrophica	None	1	1	1496	1	1496	0.49	0	73.5	0	1183	0
Candidatus Woesebacteria	None	1	1	661	1	661	0.48	0	7.1	0	48	0
Acanthocephala	None	1	1	221	1	221	0.37	0	2.3	0	5	0
Euryarchaeota	None	2	1	1097	1	750	0.43	0.016	19.6	4.2	232	0
Tardigrada	None	33	1	25998	1	1057	0.47	0.038	368.6	1328.6	140861	0.001

### Sheet: Sheet2
# name	colour	count_visible	count_visible_perc	span_visible	span_visible_perc	n50	gc_mean	gc_std	bam0_mean	bam0_std	bam0_read_map	bam0_read_map_p
Hemichordata	None	450	1	824248	1	2452	0.48	0.044	115.2	476.4	863527	0.009
Brachiopoda	None	413	1	722192	1	2140	0.48	0.037	161.1	738.9	929675	0.009
Proteobacteria	None	407	1	397673	1	1537	0.47	0.059	254.2	989.8	1131703	0.011
Nematoda	None	271	1	281028	1	1626	0.46	0.038	145.2	1188.5	291253	0.003
Candidatus Tectomicrobia	None	203	1	146656	1	1121	0.47	0.051	26.7	94	34573	0
Annelida	None	148	1	206012	1	1982	0.47	0.049	532.6	3682	391947	0.004
Placozoa	None	136	1	134767	1	1328	0.47	0.039	103.9	186.3	157254	0.002
Streptophyta	None	124	1	85519	1	918	0.46	0.054	145.9	545	153648	0.002
Priapulida	None	120	1	127908	1	1678	0.47	0.05	63.2	129.5	100211	0.001
Ascomycota	None	91	1	72628	1	1354	0.45	0.043	74.2	175.2	48229	0
Platyhelminthes	None	57	1	54027	1	1217	0.46	0.053	678.4	3306.1	284910	0.003
Actinobacteria	None	56	1	36019	1	829	0.52	0.054	90.4	165.2	36433	0
Firmicutes	None	52	1	63029	1	2864	0.47	0.052	739.6	3423.5	249045	0.002
Bacteroidetes	None	48	1	60359	1	2186	0.47	0.058	133.2	471.1	76292	0.001
Mucoromycota	None	42	1	52293	1	1694	0.44	0.051	154.9	655.6	34740	0
Tardigrada	None	33	1	25998	1	1057	0.47	0.038	368.6	1328.6	140861	0.001
Chytridiomycota	None	28	1	28039	1	1628	0.47	0.043	63.5	105	12685	0
undef	None	26	1	17066	1	1084	0.47	0.052	158.2	433.7	29231	0
Bacteria-undef	None	25	1	19579	1	1861	0.47	0.061	22	55.6	4606	0
Bacillariophyta	None	24	1	15493	1	870	0.44	0.033	25.9	34.6	6317	0
Basidiomycota	None	24	1	25525	1	1757	0.45	0.033	150.5	429	41667	0
Chromerida	None	23	1	17447	1	1025	0.45	0.025	8.4	4.9	1857	0
Cyanobacteria	None	23	1	36564	1	2076	0.46	0.063	236.7	907.7	114419	0.001
Verrucomicrobia	None	16	1	83039	1	7270	0.46	0.043	57.7	94.4	15760	0
Chlorophyta	None	14	1	12634	1	1051	0.48	0.041	61.1	77.3	7814	0
Phaeophyceae	None	12	1	10395	1	1238	0.48	0.04	161.6	516.5	17903	0
Chloroflexi	None	11	1	6668	1	928	0.47	0.07	34.8	39.4	1852	0
Viruses-undef	None	10	1	8371	1	912	0.48	0.068	146.1	305.8	8977	0
Zoopagomycota	None	10	1	8554	1	2664	0.44	0.068	14.2	23.9	1566	0
Chlamydiae	None	8	1	29262	1	10037	0.48	0.037	423.1	611.2	66865	0.001
Acidobacteria	None	7	1	4089	1	1134	0.42	0.039	37.1	27.8	1284	0
Planctomycetes	None	6	1	7192	1	1466	0.47	0.016	55.8	59.2	5785	0
Apicomplexa	None	5	1	4961	1	1734	0.45	0.023	21.1	16.5	1036	0
Blastocladiomycota	None	4	1	3600	1	1171	0.45	0.014	101.9	84.5	4299	0
Cryptomycota	None	4	1	2529	1	688	0.52	0.049	124.8	195.9	2886	0
Nemertea	None	4	1	808	1	202	0.42	0.006	24.4	8.8	234	0
Chaetognatha	None	3	1	609	1	203	0.41	0.0024	26.7	14.3	195	0
Armatimonadetes	None	2	1	8481	1	4317	0.46	0.00045	89.7	2.6	7837	0
Candidatus Bathyarchaeota	None	2	1	3483	1	1833	0.52	0.0022	8.5	0.2	319	0
Candidatus Kaiserbacteria	None	2	1	2863	1	1461	0.51	0.0015	52.8	2.3	1537	0
Deinococcus-Thermus	None	2	1	1871	1	1609	0.5	0.056	307.2	303.3	10079	0
Euryarchaeota	None	2	1	1097	1	750	0.43	0.016	19.6	4.2	232	0
Eustigmatophyceae	None	2	1	1070	1	853	0.48	0.016	35.3	4.8	376	0
Ignavibacteriae	None	2	1	11118	1	7127	0.44	0.031	225.1	214.1	18733	0
Microsporidia	None	2	1	748	1	523	0.45	0.02	60.8	54.6	343	0
Rotifera	None	2	1	1028	1	596	0.51	0.038	11.5	6.3	134	0
Thaumarchaeota	None	2	1	5208	1	2610	0.44	0.0001	171.3	7.8	9107	0
Acanthocephala	None	1	1	221	1	221	0.37	0	2.3	0	5	0
Candidatus Aminicenantes	None	1	1	2532	1	2532	0.6	0	93.8	0	2518	0
Candidatus Atribacteria	None	1	1	1781	1	1781	0.43	0	58	0	1049	0
Candidatus Omnitrophica	None	1	1	1496	1	1496	0.49	0	73.5	0	1183	0
Candidatus Woesebacteria	None	1	1	661	1	661	0.48	0	7.1	0	48	0
Chlorobi	None	1	1	3294	1	3294	0.42	0	15	0	501	0
Deferribacteres	None	1	1	1483	1	1483	0.52	0	10.4	0	164	0
Elusimicrobia	None	1	1	334	1	334	0.46	0	3.3	0	11	0
Gemmatimonadetes	None	1	1	1691	1	1691	0.51	0	70.7	0	1239	0
Onychophora	None	1	1	1013	1	1013	0.45	0	128.7	0	1330	0
Spirochaetes	None	1	1	268	1	268	0.38	0	7.2	0	20	0
Tenericutes	None	1	1	458	1	458	0.49	0	11.2	0	55	0
Thermotogae	None	1	1	1359	1	1359	0.51	0	60.4	0	836	0
no-hit	None	0	0	0	0	0	0	0	0	0	0	0
