## Supplementary File 2 for "Symbiosis, Selection and Novelty: Freshwater Adaptation in the Unique Sponges of Lake Baikal": genomehitdata.xlsx

### Sheet: Sheet1
## blobtools v1.0
## bam0=/home/nathan/Lubo_Blobplots/genome.bowtie2.bam
# name	colour	count_visible	count_visible_perc	span_visible	span_visible_perc	n50	gc_mean	gc_std	bam0_mean	bam0_std	bam0_read_map	bam0_read_map_p
all	None	60288	0.446	129017657	0.614	3988	0.43	0.098	60.8	154.2	60211110	0.371
Porifera	#9e0142	11033	1	32054496	1	5088	0.44	0.045	111.6	193.3	21341350	0.132
Chlorophyta	#edf8a3	1359	1	16729024	1	21412	0.63	0.059	30.9	129.6	4971174	0.031
Proteobacteria	#47a0b3	9880	1	14573499	1	1921	0.43	0.097	19.6	60.9	2998902	0.019
Chordata	#fee999	3415	1	8935882	1	4336	0.44	0.047	107.6	188.3	5813682	0.036
Bacteroidetes	#fca55d	6757	1	7974196	1	1325	0.31	0.054	35	43.4	2135645	0.013
Verrucomicrobia	#e2514a	5031	1	7844710	1	1968	0.56	0.074	16.7	18.4	1573331	0.01
Cnidaria	#a2d9a4	2980	1	7136203	1	4385	0.43	0.047	151.1	312.7	5884594	0.036
other	#ffffff	19833	0.209	33769647	0.294	2693	0.42	0.089	53.5	149.3	15492432	0.096
Candidatus Desantisbacteria	None	4	1	5852	1	1880	0.36	0.068	12.7	6.2	700	0
Candidatus Tagabacteria	None	1	1	626	1	626	0.33	0	2.9	0	14	0
Candidatus Aerophobetes	None	2	1	9183	1	8659	0.37	0.069	29.3	26.3	4050	0
Candidatus Jacksonbacteria	None	8	1	6363	1	858	0.32	0.027	181.2	104.6	9610	0
undef	None	92	1	110423	1	1392	0.38	0.1	45.7	183.2	39586	0
Candidatus Magasanikbacteria	None	12	1	14688	1	2106	0.32	0.058	19.1	27.5	1625	0
Dictyoglomi	None	2	1	4569	1	3806	0.51	0.01	30.1	26.9	2007	0
Phaeophyceae	None	9	1	20320	1	4101	0.36	0.056	27.7	28.1	6947	0
Thaumarchaeota	None	12	1	14226	1	1151	0.34	0.11	35.7	27.5	4301	0
Deinococcus-Thermus	None	10	1	12399	1	1121	0.46	0.083	22.1	20.3	2585	0
Candidatus Colwellbacteria	None	1	1	1094	1	1094	0.38	0	18.7	0	170	0
Gemmatimonadetes	None	24	1	43996	1	2608	0.49	0.054	29.5	44.4	13549	0
Candidatus Levybacteria	None	3	1	5585	1	3780	0.28	0.0024	12.3	13.2	981	0
Candidatus Roizmanbacteria	None	9	1	17842	1	3919	0.33	0.056	22.9	22.5	3618	0
Candidatus Staskawiczbacteria	None	3	1	3773	1	2135	0.27	0.024	36.8	46	1753	0
Candidatus Falkowbacteria	None	8	1	18107	1	9526	0.3	0.03	19.9	13.6	3893	0
Candidatus Glassbacteria	None	1	1	611	1	611	0.44	0	1.6	0	8	0
Candidatus Saccharibacteria	None	1	1	526	1	526	0.34	0	2.3	0	10	0
Firmicutes	None	668	1	882301	1	1585	0.33	0.071	36.2	44.2	269745	0.002
Candidatus Harrisonbacteria	None	8	1	7070	1	1282	0.33	0.048	16.8	15.2	870	0
Candidatus Zambryskibacteria	None	7	1	8247	1	1338	0.27	0.022	5.5	2	357	0
Fusobacteria	None	13	1	19096	1	1907	0.32	0.076	34.6	41.1	5036	0
Platyhelminthes	None	114	1	253443	1	3579	0.42	0.048	110.5	135.3	185586	0.001
Orthonectida	None	4	1	4273	1	839	0.39	0.077	22.6	20.7	1139	0
Crenarchaeota	None	1	1	500	1	500	0.39	0	1.8	0	6	0
Placozoa	None	107	1	283052	1	3534	0.46	0.035	111.6	179	209522	0.001
Candidatus Eisenbacteria	None	1	1	1842	1	1842	0.48	0	59	0	967	0
Blastocladiomycota	None	2	1	2766	1	2234	0.46	0.048	17.7	14.5	798	0
Candidatus Jorgensenbacteria	None	1	1	797	1	797	0.3	0	54.3	0	338	0
Armatimonadetes	None	15	1	24154	1	2810	0.41	0.14	16.9	24.9	3048	0
Cyanobacteria	None	1221	1	1266112	1	1011	0.46	0.089	10.3	30.7	177562	0.001
Candidatus Taylorbacteria	None	2	1	3750	1	2850	0.44	0.059	10.9	6.2	438	0
Chromerida	None	110	1	206882	1	2677	0.43	0.045	108.3	96.4	153460	0.001
Candidatus Omnitrophica	None	13	1	17975	1	1362	0.39	0.11	5.4	4.1	1225	0
Candidatus Woesebacteria	None	18	1	36739	1	3930	0.34	0.068	36.9	57.6	13606	0
Candidatus Collierbacteria	None	2	1	1622	1	1079	0.3	0.025	3.1	0.2	38	0
Rhodothermaeota	None	17	1	17572	1	920	0.32	0.054	6.2	8.8	876	0
Candidatus Kerfeldbacteria	None	2	1	1799	1	1107	0.24	0.0044	25.9	23.2	433	0
Candidatus Berkelbacteria	None	4	1	4660	1	1403	0.38	0.1	8.3	3.1	434	0
Deferribacteres	None	2	1	1575	1	1059	0.39	0.076	2.3	0.2	28	0
Candidatus Yanofskybacteria	None	4	1	4183	1	1091	0.31	0.042	3.8	1.6	143	0
Chrysiogenetes	None	1	1	827	1	827	0.54	0	3.6	0	24	0
Candidatus Diapherotrites	None	1	1	1506	1	1506	0.28	0	3.6	0	41	0
Apicomplexa	None	28	1	38590	1	1575	0.4	0.1	31	40.1	12722	0
Candidatus Schekmanbacteria	None	2	1	1685	1	973	0.3	0.023	3.7	0.5	44	0
Balneolaeota	None	10	1	13650	1	2052	0.32	0.034	8.1	9.9	826	0
Candidatus Handelsmanbacteria	None	1	1	502	1	502	0.61	0	2	0	9	0
Hemichordata	None	242	1	570224	1	4174	0.44	0.051	122.9	176.5	434590	0.003
Echinodermata	None	817	1	1880198	1	3939	0.43	0.046	132.3	190	1455730	0.009
Acidobacteria	None	64	1	64037	1	1064	0.44	0.095	23.9	44.8	12004	0
Spirochaetes	None	119	1	145829	1	1368	0.35	0.094	27.4	35	35582	0
Candidatus Ryanbacteria	None	6	1	7707	1	1986	0.33	0.083	5.6	3.2	483	0
Eustigmatophyceae	None	12	1	24168	1	3216	0.4	0.1	16.9	15.1	4810	0
Nitrospirae	None	45	1	56179	1	1535	0.43	0.11	10.3	15.1	5721	0
Candidatus Aminicenantes	None	2	1	1585	1	922	0.34	0	6.2	4.7	82	0
Archaea-undef	None	16	1	73300	1	57542	0.32	0.052	7.7	10.1	9809	0
Kiritimatiellaeota	None	5	1	4839	1	1140	0.54	0.048	7.7	7.8	470	0
Basidiomycota	None	67	1	138077	1	3801	0.42	0.06	145	384.5	119147	0.001
Candidatus Uhrbacteria	None	5	1	6345	1	1584	0.39	0.09	10.7	14.9	821	0
candidate division Zixibacteria	None	7	1	6170	1	835	0.48	0.033	3.7	0.6	201	0
Ignavibacteriae	None	77	1	84275	1	1130	0.32	0.075	28.4	31.6	22464	0
Arthropoda	None	1676	1	4134145	1	3948	0.44	0.053	114.9	191.2	2930253	0.018
Candidatus Atribacteria	None	4	1	13293	1	4245	0.31	0.058	32.2	24.2	4765	0
Nematoda	None	681	1	1598594	1	4997	0.44	0.047	141.3	165.5	1290733	0.008
Candidatus Marinimicrobia	None	7	1	6499	1	1067	0.37	0.061	4	1.7	227	0
Chlamydiae	None	26	1	34040	1	1670	0.39	0.11	14.6	22.9	8494	0
Candidatus Moranbacteria	None	9	1	12053	1	6114	0.33	0.079	19.1	19.9	2376	0
Candidatus Kuenenbacteria	None	1	1	3849	1	3849	0.44	0	6.6	0	209	0
Candidatus Azambacteria	None	2	1	1283	1	763	0.38	0.074	2.8	0.7	35	0
Tenericutes	None	15	1	14809	1	1144	0.32	0.053	12.7	19.5	1301	0
Candidatus Komeilibacteria	None	5	1	5797	1	1841	0.29	0.048	3.6	1.1	167	0
Candidatus Vogelbacteria	None	4	1	3474	1	911	0.25	0.029	28.7	26.1	978	0
Candidatus Riflebacteria	None	1	1	726	1	726	0.24	0	3.5	0	18	0
Fibrobacteres	None	3	1	2694	1	798	0.32	0.078	18.3	20.4	501	0
Euryarchaeota	None	205	1	320145	1	1972	0.32	0.081	17.1	36.9	44845	0
Candidatus Cloacimonetes	None	10	1	11256	1	1213	0.36	0.1	24.1	20.5	2635	0
Xanthophyceae	None	1	1	1401	1	1401	0.39	0	251.3	0	3089	0
Candidatus Woesearchaeota	None	5	1	8665	1	2509	0.37	0.078	4.8	3.3	438	0
Candidatus Sungbacteria	None	5	1	3106	1	575	0.43	0.12	133	115.4	3957	0
Chlorobi	None	46	1	73372	1	3660	0.37	0.091	15.3	20.7	11346	0
Brachiopoda	None	245	1	760935	1	5100	0.44	0.045	84.6	76.8	439383	0.003
Candidatus Bathyarchaeota	None	5	1	20139	1	8106	0.44	0.075	48.1	59	6900	0
Streptophyta	None	338	1	1427813	1	11250	0.47	0.11	91.9	312.3	668305	0.004
Lentisphaerae	None	44	1	59541	1	1701	0.51	0.11	15.4	16.6	10804	0
candidate division WWE3	None	9	1	9217	1	1279	0.36	0.065	14.1	27.3	1350	0
Candidatus Lokiarchaeota	None	1	1	679	1	679	0.32	0	3	0	16	0
Candidatus Gracilibacteria	None	3	1	2787	1	1122	0.39	0.029	4.1	1.1	108	0
Chytridiomycota	None	46	1	79594	1	2861	0.42	0.067	107.3	198.2	56859	0
Candidatus Firestonebacteria	None	10	1	11333	1	1143	0.29	0.026	52.5	21.7	5165	0
Candidatus Tectomicrobia	None	427	1	852322	1	3788	0.45	0.052	163.7	204.3	817623	0.005
Viruses-undef	None	2587	1	3778086	1	1858	0.33	0.094	6.8	11.4	339784	0.002
Candidatus Margulisbacteria	None	3	1	1800	1	613	0.35	0.084	2.4	0.1	35	0
Eukaryota-undef	None	2014	1	3296794	1	2676	0.41	0.083	63.7	248.8	1963616	0.012
Candidatus Buchananbacteria	None	2	1	1373	1	834	0.49	0.0007	5.4	3	73	0
Mollusca	None	999	1	2520173	1	3862	0.43	0.049	110.8	143.8	1742027	0.011
Mucoromycota	None	81	1	135766	1	2295	0.42	0.052	146.5	297.7	127291	0.001
Thermodesulfobacteria	None	5	1	3883	1	1057	0.3	0.077	81.2	149.9	1805	0
no-hit	None	0	0	0	0	0	0	0	0	0	0	0
Candidatus Campbellbacteria	None	6	1	5863	1	1113	0.28	0.039	2.6	0.2	124	0
Annelida	None	166	1	377652	1	3744	0.43	0.051	99.6	186.9	243667	0.002
Candidatus Parcubacteria	None	8	1	11625	1	5842	0.28	0.041	8.5	10.9	1385	0
Candidatus Melainabacteria	None	72	1	71063	1	992	0.34	0.05	12.9	23.9	10539	0
Candidatus Dadabacteria	None	1	1	1119	1	1119	0.42	0	2.9	0	24	0
Calditrichaeota	None	2	1	2110	1	1394	0.36	0.067	52.4	31.7	1225	0
candidate division CPR2	None	2	1	1736	1	1231	0.25	0.0094	6.4	2.7	129	0
Elusimicrobia	None	20	1	23661	1	1407	0.38	0.12	17.9	21.7	4207	0
Priapulida	None	222	1	486471	1	3647	0.43	0.043	124.7	147	383312	0.002
Ascomycota	None	106	1	229032	1	4107	0.42	0.078	123.8	445.2	164895	0.001
Actinobacteria	None	4424	1	5377392	1	1260	0.48	0.051	4.7	7.8	392694	0.002
Candidatus Daviesbacteria	None	4	1	7614	1	1779	0.33	0.064	5.9	2.4	378	0
Candidatus Lindowbacteria	None	4	1	4938	1	1220	0.51	0.13	16.8	13.6	1005	0
Candidatus Peregrinibacteria	None	9	1	9275	1	1114	0.33	0.077	10.5	16.5	1120	0
Candidatus Kaiserbacteria	None	28	1	26885	1	953	0.34	0.061	82.8	152.4	18262	0
Bacillariophyta	None	104	1	180596	1	2651	0.41	0.051	104.4	119.9	132973	0.001
Candidatus Nanohaloarchaeota	None	1	1	615	1	615	0.36	0	2.9	0	12	0
Candidatus Lloydbacteria	None	6	1	3534	1	600	0.28	0.031	3	0.4	80	0
Candidatus Heimdallarchaeota	None	1	1	515	1	515	0.29	0	2.7	0	10	0
Cryptomycota	None	7	1	7606	1	1220	0.42	0.04	173.5	151.5	12436	0
Candidatus Odinarchaeota	None	1	1	642	1	642	0.38	0	69.3	0	385	0
Rotifera	None	1	1	1034	1	1034	0.46	0	30.2	0	335	0
Candidatus Rokubacteria	None	5	1	6177	1	3905	0.49	0.076	12.9	20.2	1759	0
Nitrospinae	None	4	1	7116	1	5073	0.36	0.054	5.4	4.8	607	0
Aquificae	None	5	1	4478	1	893	0.35	0.055	4.3	2.2	177	0
Candidatus Raymondbacteria	None	4	1	2207	1	576	0.41	0.048	16.8	13.2	440	0
Candidatus Yonathbacteria	None	7	1	5463	1	767	0.28	0.035	3.1	1.1	148	0
Candidatus Nomurabacteria	None	33	1	30177	1	859	0.31	0.073	14.2	29.1	4324	0
Bacteria-undef	None	352	1	417626	1	1324	0.36	0.1	31.5	50.9	108587	0.001
Chloroflexi	None	64	1	95470	1	1723	0.45	0.11	30.4	43	26523	0
Planctomycetes	None	369	1	358584	1	982	0.49	0.12	12	21.7	55133	0
Zoopagomycota	None	17	1	35569	1	3412	0.47	0.071	49.2	33.7	14250	0
Synergistetes	None	5	1	7634	1	4266	0.39	0.06	48.4	25.1	3935	0
Microsporidia	None	24	1	39639	1	2231	0.41	0.052	71.5	65.3	22202	0
Candidatus Aenigmarchaeota	None	2	1	8788	1	8091	0.31	0.0031	10.5	7.8	1138	0
Tardigrada	None	88	1	177746	1	2926	0.43	0.053	147.7	235.7	150731	0.001
candidate division NC10	None	1	1	610	1	610	0.49	0	2.3	0	15	0
Thermotogae	None	12	1	18269	1	3204	0.33	0.07	33.9	26.2	6302	0
candidate division WOR-3	None	1	1	835	1	835	0.29	0	5.4	0	38	0
Candidatus Wolfebacteria	None	55	1	50559	1	946	0.32	0.038	7	15.5	2773	0

### Sheet: Sheet2
# name	colour	count_visible	count_visible_perc	span_visible	span_visible_perc	n50	gc_mean	gc_std	bam0_mean	bam0_std	bam0_read_map	bam0_read_map_p
Actinobacteria	None	4424	1	5377392	1	1260	0.48	0.051	4.7	7.8	392694	0.002
Viruses-undef	None	2587	1	3778086	1	1858	0.33	0.094	6.8	11.4	339784	0.002
Eukaryota-undef	None	2014	1	3296794	1	2676	0.41	0.083	63.7	248.8	1963616	0.012
Arthropoda	None	1676	1	4134145	1	3948	0.44	0.053	114.9	191.2	2930253	0.018
Cyanobacteria	None	1221	1	1266112	1	1011	0.46	0.089	10.3	30.7	177562	0.001
Mollusca	None	999	1	2520173	1	3862	0.43	0.049	110.8	143.8	1742027	0.011
Echinodermata	None	817	1	1880198	1	3939	0.43	0.046	132.3	190	1455730	0.009
Nematoda	None	681	1	1598594	1	4997	0.44	0.047	141.3	165.5	1290733	0.008
Firmicutes	None	668	1	882301	1	1585	0.33	0.071	36.2	44.2	269745	0.002
Candidatus Tectomicrobia	None	427	1	852322	1	3788	0.45	0.052	163.7	204.3	817623	0.005
Planctomycetes	None	369	1	358584	1	982	0.49	0.12	12	21.7	55133	0
Bacteria-undef	None	352	1	417626	1	1324	0.36	0.1	31.5	50.9	108587	0.001
Streptophyta	None	338	1	1427813	1	11250	0.47	0.11	91.9	312.3	668305	0.004
Brachiopoda	None	245	1	760935	1	5100	0.44	0.045	84.6	76.8	439383	0.003
Hemichordata	None	242	1	570224	1	4174	0.44	0.051	122.9	176.5	434590	0.003
Priapulida	None	222	1	486471	1	3647	0.43	0.043	124.7	147	383312	0.002
Euryarchaeota	None	205	1	320145	1	1972	0.32	0.081	17.1	36.9	44845	0
Annelida	None	166	1	377652	1	3744	0.43	0.051	99.6	186.9	243667	0.002
Spirochaetes	None	119	1	145829	1	1368	0.35	0.094	27.4	35	35582	0
Platyhelminthes	None	114	1	253443	1	3579	0.42	0.048	110.5	135.3	185586	0.001
Chromerida	None	110	1	206882	1	2677	0.43	0.045	108.3	96.4	153460	0.001
Placozoa	None	107	1	283052	1	3534	0.46	0.035	111.6	179	209522	0.001
Ascomycota	None	106	1	229032	1	4107	0.42	0.078	123.8	445.2	164895	0.001
Bacillariophyta	None	104	1	180596	1	2651	0.41	0.051	104.4	119.9	132973	0.001
undef	None	92	1	110423	1	1392	0.38	0.1	45.7	183.2	39586	0
Tardigrada	None	88	1	177746	1	2926	0.43	0.053	147.7	235.7	150731	0.001
Mucoromycota	None	81	1	135766	1	2295	0.42	0.052	146.5	297.7	127291	0.001
Ignavibacteriae	None	77	1	84275	1	1130	0.32	0.075	28.4	31.6	22464	0
Candidatus Melainabacteria	None	72	1	71063	1	992	0.34	0.05	12.9	23.9	10539	0
Basidiomycota	None	67	1	138077	1	3801	0.42	0.06	145	384.5	119147	0.001
Acidobacteria	None	64	1	64037	1	1064	0.44	0.095	23.9	44.8	12004	0
Chloroflexi	None	64	1	95470	1	1723	0.45	0.11	30.4	43	26523	0
Candidatus Wolfebacteria	None	55	1	50559	1	946	0.32	0.038	7	15.5	2773	0
Chlorobi	None	46	1	73372	1	3660	0.37	0.091	15.3	20.7	11346	0
Chytridiomycota	None	46	1	79594	1	2861	0.42	0.067	107.3	198.2	56859	0
Nitrospirae	None	45	1	56179	1	1535	0.43	0.11	10.3	15.1	5721	0
Lentisphaerae	None	44	1	59541	1	1701	0.51	0.11	15.4	16.6	10804	0
Candidatus Nomurabacteria	None	33	1	30177	1	859	0.31	0.073	14.2	29.1	4324	0
Apicomplexa	None	28	1	38590	1	1575	0.4	0.1	31	40.1	12722	0
Candidatus Kaiserbacteria	None	28	1	26885	1	953	0.34	0.061	82.8	152.4	18262	0
Chlamydiae	None	26	1	34040	1	1670	0.39	0.11	14.6	22.9	8494	0
Gemmatimonadetes	None	24	1	43996	1	2608	0.49	0.054	29.5	44.4	13549	0
Microsporidia	None	24	1	39639	1	2231	0.41	0.052	71.5	65.3	22202	0
Elusimicrobia	None	20	1	23661	1	1407	0.38	0.12	17.9	21.7	4207	0
Candidatus Woesebacteria	None	18	1	36739	1	3930	0.34	0.068	36.9	57.6	13606	0
Rhodothermaeota	None	17	1	17572	1	920	0.32	0.054	6.2	8.8	876	0
Zoopagomycota	None	17	1	35569	1	3412	0.47	0.071	49.2	33.7	14250	0
Archaea-undef	None	16	1	73300	1	57542	0.32	0.052	7.7	10.1	9809	0
Armatimonadetes	None	15	1	24154	1	2810	0.41	0.14	16.9	24.9	3048	0
Tenericutes	None	15	1	14809	1	1144	0.32	0.053	12.7	19.5	1301	0
Fusobacteria	None	13	1	19096	1	1907	0.32	0.076	34.6	41.1	5036	0
Candidatus Omnitrophica	None	13	1	17975	1	1362	0.39	0.11	5.4	4.1	1225	0
Candidatus Magasanikbacteria	None	12	1	14688	1	2106	0.32	0.058	19.1	27.5	1625	0
Thaumarchaeota	None	12	1	14226	1	1151	0.34	0.11	35.7	27.5	4301	0
Eustigmatophyceae	None	12	1	24168	1	3216	0.4	0.1	16.9	15.1	4810	0
Thermotogae	None	12	1	18269	1	3204	0.33	0.07	33.9	26.2	6302	0
Deinococcus-Thermus	None	10	1	12399	1	1121	0.46	0.083	22.1	20.3	2585	0
Balneolaeota	None	10	1	13650	1	2052	0.32	0.034	8.1	9.9	826	0
Candidatus Cloacimonetes	None	10	1	11256	1	1213	0.36	0.1	24.1	20.5	2635	0
Candidatus Firestonebacteria	None	10	1	11333	1	1143	0.29	0.026	52.5	21.7	5165	0
Phaeophyceae	None	9	1	20320	1	4101	0.36	0.056	27.7	28.1	6947	0
Candidatus Roizmanbacteria	None	9	1	17842	1	3919	0.33	0.056	22.9	22.5	3618	0
Candidatus Moranbacteria	None	9	1	12053	1	6114	0.33	0.079	19.1	19.9	2376	0
candidate division WWE3	None	9	1	9217	1	1279	0.36	0.065	14.1	27.3	1350	0
Candidatus Peregrinibacteria	None	9	1	9275	1	1114	0.33	0.077	10.5	16.5	1120	0
Candidatus Jacksonbacteria	None	8	1	6363	1	858	0.32	0.027	181.2	104.6	9610	0
Candidatus Falkowbacteria	None	8	1	18107	1	9526	0.3	0.03	19.9	13.6	3893	0
Candidatus Harrisonbacteria	None	8	1	7070	1	1282	0.33	0.048	16.8	15.2	870	0
Candidatus Parcubacteria	None	8	1	11625	1	5842	0.28	0.041	8.5	10.9	1385	0
Candidatus Zambryskibacteria	None	7	1	8247	1	1338	0.27	0.022	5.5	2	357	0
candidate division Zixibacteria	None	7	1	6170	1	835	0.48	0.033	3.7	0.6	201	0
Candidatus Marinimicrobia	None	7	1	6499	1	1067	0.37	0.061	4	1.7	227	0
Cryptomycota	None	7	1	7606	1	1220	0.42	0.04	173.5	151.5	12436	0
Candidatus Yonathbacteria	None	7	1	5463	1	767	0.28	0.035	3.1	1.1	148	0
Candidatus Ryanbacteria	None	6	1	7707	1	1986	0.33	0.083	5.6	3.2	483	0
Candidatus Campbellbacteria	None	6	1	5863	1	1113	0.28	0.039	2.6	0.2	124	0
Candidatus Lloydbacteria	None	6	1	3534	1	600	0.28	0.031	3	0.4	80	0
Kiritimatiellaeota	None	5	1	4839	1	1140	0.54	0.048	7.7	7.8	470	0
Candidatus Uhrbacteria	None	5	1	6345	1	1584	0.39	0.09	10.7	14.9	821	0
Candidatus Komeilibacteria	None	5	1	5797	1	1841	0.29	0.048	3.6	1.1	167	0
Candidatus Woesearchaeota	None	5	1	8665	1	2509	0.37	0.078	4.8	3.3	438	0
Candidatus Sungbacteria	None	5	1	3106	1	575	0.43	0.12	133	115.4	3957	0
Candidatus Bathyarchaeota	None	5	1	20139	1	8106	0.44	0.075	48.1	59	6900	0
Thermodesulfobacteria	None	5	1	3883	1	1057	0.3	0.077	81.2	149.9	1805	0
Candidatus Rokubacteria	None	5	1	6177	1	3905	0.49	0.076	12.9	20.2	1759	0
Aquificae	None	5	1	4478	1	893	0.35	0.055	4.3	2.2	177	0
Synergistetes	None	5	1	7634	1	4266	0.39	0.06	48.4	25.1	3935	0
Candidatus Desantisbacteria	None	4	1	5852	1	1880	0.36	0.068	12.7	6.2	700	0
Orthonectida	None	4	1	4273	1	839	0.39	0.077	22.6	20.7	1139	0
Candidatus Berkelbacteria	None	4	1	4660	1	1403	0.38	0.1	8.3	3.1	434	0
Candidatus Yanofskybacteria	None	4	1	4183	1	1091	0.31	0.042	3.8	1.6	143	0
Candidatus Atribacteria	None	4	1	13293	1	4245	0.31	0.058	32.2	24.2	4765	0
Candidatus Vogelbacteria	None	4	1	3474	1	911	0.25	0.029	28.7	26.1	978	0
Candidatus Daviesbacteria	None	4	1	7614	1	1779	0.33	0.064	5.9	2.4	378	0
Candidatus Lindowbacteria	None	4	1	4938	1	1220	0.51	0.13	16.8	13.6	1005	0
Nitrospinae	None	4	1	7116	1	5073	0.36	0.054	5.4	4.8	607	0
Candidatus Raymondbacteria	None	4	1	2207	1	576	0.41	0.048	16.8	13.2	440	0
Candidatus Levybacteria	None	3	1	5585	1	3780	0.28	0.0024	12.3	13.2	981	0
Candidatus Staskawiczbacteria	None	3	1	3773	1	2135	0.27	0.024	36.8	46	1753	0
Fibrobacteres	None	3	1	2694	1	798	0.32	0.078	18.3	20.4	501	0
Candidatus Gracilibacteria	None	3	1	2787	1	1122	0.39	0.029	4.1	1.1	108	0
Candidatus Margulisbacteria	None	3	1	1800	1	613	0.35	0.084	2.4	0.1	35	0
Candidatus Aerophobetes	None	2	1	9183	1	8659	0.37	0.069	29.3	26.3	4050	0
Dictyoglomi	None	2	1	4569	1	3806	0.51	0.01	30.1	26.9	2007	0
Blastocladiomycota	None	2	1	2766	1	2234	0.46	0.048	17.7	14.5	798	0
Candidatus Taylorbacteria	None	2	1	3750	1	2850	0.44	0.059	10.9	6.2	438	0
Candidatus Collierbacteria	None	2	1	1622	1	1079	0.3	0.025	3.1	0.2	38	0
Candidatus Kerfeldbacteria	None	2	1	1799	1	1107	0.24	0.0044	25.9	23.2	433	0
Deferribacteres	None	2	1	1575	1	1059	0.39	0.076	2.3	0.2	28	0
Candidatus Schekmanbacteria	None	2	1	1685	1	973	0.3	0.023	3.7	0.5	44	0
Candidatus Aminicenantes	None	2	1	1585	1	922	0.34	0	6.2	4.7	82	0
Candidatus Azambacteria	None	2	1	1283	1	763	0.38	0.074	2.8	0.7	35	0
Candidatus Buchananbacteria	None	2	1	1373	1	834	0.49	0.0007	5.4	3	73	0
Calditrichaeota	None	2	1	2110	1	1394	0.36	0.067	52.4	31.7	1225	0
candidate division CPR2	None	2	1	1736	1	1231	0.25	0.0094	6.4	2.7	129	0
Candidatus Aenigmarchaeota	None	2	1	8788	1	8091	0.31	0.0031	10.5	7.8	1138	0
Candidatus Tagabacteria	None	1	1	626	1	626	0.33	0	2.9	0	14	0
Candidatus Colwellbacteria	None	1	1	1094	1	1094	0.38	0	18.7	0	170	0
Candidatus Glassbacteria	None	1	1	611	1	611	0.44	0	1.6	0	8	0
Candidatus Saccharibacteria	None	1	1	526	1	526	0.34	0	2.3	0	10	0
Crenarchaeota	None	1	1	500	1	500	0.39	0	1.8	0	6	0
Candidatus Eisenbacteria	None	1	1	1842	1	1842	0.48	0	59	0	967	0
Candidatus Jorgensenbacteria	None	1	1	797	1	797	0.3	0	54.3	0	338	0
Chrysiogenetes	None	1	1	827	1	827	0.54	0	3.6	0	24	0
Candidatus Diapherotrites	None	1	1	1506	1	1506	0.28	0	3.6	0	41	0
Candidatus Handelsmanbacteria	None	1	1	502	1	502	0.61	0	2	0	9	0
Candidatus Kuenenbacteria	None	1	1	3849	1	3849	0.44	0	6.6	0	209	0
Candidatus Riflebacteria	None	1	1	726	1	726	0.24	0	3.5	0	18	0
Xanthophyceae	None	1	1	1401	1	1401	0.39	0	251.3	0	3089	0
Candidatus Lokiarchaeota	None	1	1	679	1	679	0.32	0	3	0	16	0
Candidatus Dadabacteria	None	1	1	1119	1	1119	0.42	0	2.9	0	24	0
Candidatus Nanohaloarchaeota	None	1	1	615	1	615	0.36	0	2.9	0	12	0
Candidatus Heimdallarchaeota	None	1	1	515	1	515	0.29	0	2.7	0	10	0
Candidatus Odinarchaeota	None	1	1	642	1	642	0.38	0	69.3	0	385	0
Rotifera	None	1	1	1034	1	1034	0.46	0	30.2	0	335	0
candidate division NC10	None	1	1	610	1	610	0.49	0	2.3	0	15	0
candidate division WOR-3	None	1	1	835	1	835	0.29	0	5.4	0	38	0
no-hit	None	0	0	0	0	0	0	0	0	0	0	0
